# A perturbation atlas of mouse neural organoids resolves macroglial reactivity and nominates drivers of degeneration

**DOI:** 10.64898/2026.10.09.757894

**Authors:** Jean-Samuel Dupré, Marina Signer, Jyoti Rao, Lukas Adam, Laura Gaspa-Toneu, Marina Almato-Bellavista, Irineja Cubela, Lorenca Sadiraj, Tobias Fuhrer, Julian Scherer, Teo Parés i Borrell, Manuel Schröter, Andreas Hierlemann, Mattia Zampieri, Matthias P. Lutolf, J. Gray Camp

**Affiliations:** Institute of Human Biology (IHB), Roche Pharma Research and Early Development, Roche Innovation Center Basel, Basel, Switzerland; Department of Biosystems Science and Engineering, ETH Zürich, Basel, Switzerland; Biozentrum, University of Basel, Basel, Switzerland; Department of Biomedicine, University of Basel, Basel, Switzerland; Institute of Bioengineering, School of Life Sciences and School of Engineering, Ecole Polytechnique Fédérale de Lausanne (EPFL), Lausanne, Switzerland

## Abstract

Understanding neuro-glial roles in homeostasis and disease requires scalable central nervous system (CNS) models, particularly as macroglia like astrocytes and Müller glia remain challenging to study in slow-developing human systems. Here, we generate and map the cellular diversity of mouse neural organoids spanning multiple brain regions and the retina. Benchmarking transcriptomic maturation against *in vivo* references captures postnatal neuro-macroglial states within a month. We show that macroglia are highly responsive to inflammatory cues and adopt specific transcriptomic states also found *in vivo*. Through a single-cell perturbation screen targeting 13 Müller-glia-specific pathways, we map how certain inflammatory cytokines drive degeneration-like stress programs in photoreceptors and distinct reactive states in Müller glia, including an Oncostatin M-driven chaperone-associated state. Mechanistically, we identify gp130-STAT3 signaling as a targetable driver of macroglial reactivity and photoreceptor distress. Together, these single-cell atlases provide a foundation for dissecting cellular crosstalk and neuro-glial pathology in the mature CNS.
