## Supplementary Table 1 for "A perturbation atlas of mouse neural organoids resolves macroglial reactivity and nominates drivers of degeneration"

### Sheet: Average_presence_score_BRAIN
Class_Subclass	Average presence score day30 cerebellar org. dataset	Average presence score day30 midbrain org. dataset	Average presence score day30 thalamic org. dataset	Average presence score day24 cortical org. dataset	Average presence score day30 cerebral org. dataset	Average presence score day19 cerebral org. dataset	Average presence score day14 cerebral org. dataset
Glioblast_Forebrain	0.251845	0.333435	0.368024	0.388722	0.355271	0.363762	0.453035
Glioblast_Forebrain astrocyte	0.196615	0.29435	0.395441	0.600756	0.596107	0.613997	0.251662
Glioblast_Hindbrain	0.426795	0.364534	0.547454	0.155538	0.388816	0.247347	0.137902
Glioblast_Midbrain	0.163523	0.165959	0.265514	0.10129	0.24544	0.33328	0.373272
Glioblast_Mixed region	0.221239	0.273075	0.45683	0.35069	0.315838	0.326765	0.257659
Glioblast_Mixed region astrocytes	0.4087	0.465297	0.591722	0.375011	0.498992	0.313234	0.0947633
Glioblast_PreOPC	0.307356	0.430511	0.60576	0.391864	0.566241	0.42225	0.253428
Glioblast_Spinal cord	0.56798	0.343736	0.648529	0.271556	0.530732	0.389892	0.0702827
Glioblast_Undefined	0.410924	0.512783	0.681408	0.428145	0.528887	0.443169	0.241389
Neuroblast_Cajal-Retzius	0.117987	0.195046	0.0535604	0.0238647	0.101023	0.0959942	0.748892
Neuroblast_Forebrain	0.247365	0.228808	0.248938	0.185813	0.191369	0.184732	0.331006
Neuroblast_Forebrain GABAergic	0.0416124	0.0323786	0.0905304	0.218046	0.0762198	0.160809	0.174671
Neuroblast_Forebrain glutamatergic	0.0591505	0.0220388	0.0415612	0.167055	0.0292	0.153226	0.169779
Neuroblast_Hindbrain	0.338325	0.060295	0.205669	0.0489323	0.1424	0.0867664	0.139662
Neuroblast_Hindbrain GABAergic	0.012904	0.0005168	0.0635348	0.00028921	0.0794153	0.0129267	0.159181
Neuroblast_Hindbrain glutamatergic	0.141258	0.0364974	0.110127	0.0205629	0.112636	0.070435	0.130613
Neuroblast_Hindbrain glycinergic	0.10656	0.00415722	0.264556	0.00419761	0.243442	0.10656	0.213338
Neuroblast_Midbrain	0.0895095	0.0419417	0.190518	0.0158756	0.10094	0.088163	0.301578
Neuroblast_Midbrain GABAergic	0.00644635	0.0029675	0.0995439	0.00126139	0.0171465	0.101881	0.379298
Neuroblast_Midbrain glutamatergic	0.0281817	0.0157583	0.0636331	0.00560429	0.0291697	0.0335017	0.17836
Neuroblast_Mixed region	0.17522	0.0895461	0.35466	0.0672902	0.169585	0.102606	0.26209
Neuroblast_Mixed region glutamatergic	0.277103	0.229763	0.387521	0.181742	0.258554	0.283903	0.427472
Neuroblast_Motor neuron	0.310483	0.259083	0.583522	0.0267209	0.220031	0.0708235	0.153198
Neuroblast_Neuronal intermediate progenitor	0.112228	0.0642402	0.0985474	0.187211	0.115824	0.232704	0.364763
Neuroblast_Sensory neuron	0.306274	0.0992031	0.130638	0.0313958	0.0989969	0.0507165	0.0253444
Neuroblast_Spinal cord glutamatergic	0.0169092	0.0012739	0.141003	0.00021954	0.205271	0.282188	0.048557
Neuroblast_Thalamus glutamatergic	0.0511176	0.0107502	0.0194166	0.0144673	0.00513012	0.0141999	0.129356
Neuroblast_Undefined	0.527334	0.282197	0.42876	0.35019	0.332171	0.415493	0.471379
Neuron_Cajal-Retzius	0.120474	0.0201765	0.159483	0.0918171	0.362483	0.312568	0.588753
Neuron_Cerebellum GABAergic	0.419009	0.00936028	0.114991	0.0244206	0.0132569	0.320008	0.191508
Neuron_Cerebellum glutamatergic	0.415029	0.012843	0.0186098	0.0193337	0.0168512	0.0182067	0.0152547
Neuron_Cortical or hippocampal glutamatergic	0.0548912	0.0171708	0.0628219	0.33852	0.116392	0.358229	0.175871
Neuron_Diencephalon glutamatergic	0.149775	0.102262	0.0828635	0.037568	0.0865282	0.0933584	0.161251
Neuron_Dorsal midbrain glutamatergic	0.139833	0.0866109	0.160041	0.0217655	0.109408	0.078333	0.0602983
Neuron_Epithalamus glutamatergic	0.0178449	0.0230459	0.0209074	0.00897458	0.0226662	0.096379	0.0883357
Neuron_Forebrain GABAergic	0.0419266	0.0192531	0.070968	0.16506	0.101345	0.123956	0.0959049
Neuron_Forebrain glutamatergic	0.0657147	0.0699244	0.0770979	0.0618693	0.0630527	0.064479	0.161527
Neuron_Hindbrain GABAergic	0.159961	0.0259598	0.20715	0.0287288	0.107103	0.125108	0.237453
Neuron_Hindbrain glutamatergic	0.180954	0.0544506	0.209291	0.0375996	0.139815	0.119159	0.116416
Neuron_Hindbrain glycinergic	0.278394	0.0385813	0.325968	0.0399256	0.214793	0.19542	0.145515
Neuron_Hindbrain serotoninergic	0.297618	0.592354	0.645041	0.0766277	0.221713	0.115373	0.182963
Neuron_Hypothalamus	0.213918	0.299503	0.210731	0.167812	0.232363	0.0746951	0.0932217
Neuron_Hypothalamus glutamatergic	0.136439	0.441731	0.307741	0.243986	0.276656	0.0870187	0.103171
Neuron_Midbrain GABAergic	0.0309132	0.0208681	0.114545	0.0387461	0.0838334	0.210436	0.328119
Neuron_Midbrain dopaminergic	0.089005	0.626007	0.263786	0.0270035	0.0834004	0.0397136	0.086043
Neuron_Midbrain glutamatergic	0.04383	0.0513998	0.0951098	0.0407012	0.066667	0.120167	0.224844
Neuron_Midbrain-hindbrain GABAergic	0.0221135	0.00775206	0.255275	0.00670705	0.0251628	0.0432268	0.168359
Neuron_Mixed region	0.259481	0.271335	0.339458	0.089699	0.257224	0.089244	0.0792906
Neuron_Mixed region GABAergic	0.239822	0.27203	0.374226	0.263804	0.318833	0.270487	0.283522
Neuron_Mixed region and neurotransmitter	0.362586	0.297667	0.452026	0.140796	0.325327	0.180818	0.12541
Neuron_Mixed region glutamatergic	0.224022	0.360324	0.312532	0.138779	0.240405	0.156886	0.132741
Neuron_Motor neuron	0.520222	0.200552	0.614671	0.0413188	0.163922	0.137923	0.154282
Neuron_Pituitary neuroendocrine	0.859444	0.662191	0.413008	0.247377	0.454592	0.137515	0.114912
Neuron_Posterior hindbrain glutamatergic	0.31096	0.062988	0.234484	0.0357216	0.0870736	0.101124	0.0529087
Neuron_Sensory neuron	0.355607	0.119236	0.259155	0.0472058	0.132853	0.0930779	0.084946
Neuron_Spinal cord glutamatergic	0.171703	0.027407	0.0918248	0.0226982	0.17555	0.489444	0.0492877
Neuron_Spinal cord glycinergic	0.248342	0.0254423	0.185853	0.0340828	0.328029	0.374579	0.0559589
Neuron_Undefined	0.277738	0.183233	0.371858	0.29379	0.279486	0.333194	0.245203
Oligodendrocyte_Committed oligodendrocyte precursor	0.283692	0.73027	0.785797	0.0191752	0.838609	0.220748	0.00531164
Oligodendrocyte_Oligodendrocyte	0.237792	0.693912	0.738412	0.00222834	0.787514	0.131348	0
Oligodendrocyte_Oligodendrocyte precursor cell	0.290563	0.611173	0.64519	0.281804	0.673063	0.327623	0.0279636
Oligodendrocyte_Undefined	0.344481	0.572512	0.700006	0.639838	0.657494	0.576989	0.302527

### Sheet: Average_presence_score_RETINA
Cell type	Average presence score day21 retinal org. batch A dataset	Average presence score day21 retinal org. batch B dataset	Average presence score day28 retinal org. batch A dataset	Average presence score day28 retinal org. batch A dataset	Average presence score day33 retinal org. dataset
Amacrine c.	0.449926	0.414652	0.58117	0.540825	0.348268
Astrocyte	0.234242	0.389548	0.21872	0.236151	0.00278792
Bipolar c.	0.111102	0.0958051	0.194959	0.176258	0.129018
Cones	0.774442	0.755389	0.770338	0.77989	0.619922
Fibroblast	0.20841	0.104176	0.144349	0.0635649	0.00441567
Horizontal c.	0.104589	0.284375	0.0358192	0.0922635	0.0418676
Interneuron prog.	0.580147	0.536166	0.401012	0.364464	0.227456
Müller glia	0.559474	0.491531	0.696967	0.76712	0.540521
PR prog.	0.557713	0.604148	0.666393	0.658487	0.652463
RGC	0.411634	0.41476	0.130499	0.0998196	0.101386
Rod	0.0575409	0.0743203	0.683066	0.657672	0.715479
RPC (cycling)	0.34927	0.506077	0.101875	0.0515336	0.0852389
RPC (early)	0.343457	0.402013	0.117528	0.111058	0.097135
RPC (late)	0.581931	0.613026	0.368002	0.319818	0.276952
