## Supplementary Table 2 for "A perturbation atlas of mouse neural organoids resolves macroglial reactivity and nominates drivers of degeneration"

### Sheet: Time_points_per_modality
Modality	Time points cerebral organoid [days]	Time points retinal organoid [days]
Protein immunostaining	5, 8, 11, 14, 17, 19, 23, 26, 30, 33	21, 23, 25, 27, 30, 32, 33, 35
scRNA-seq	14, 19, 30	21, 28, 33
Whole-organoid metabolomics	5, 8, 11, 14, 17, 21, 23, 26, 30	14, 21, 25, 28
Electrophysiology	20, 27, 34, 41	-
