## Supplementary Table 3 for "A perturbation atlas of mouse neural organoids resolves macroglial reactivity and nominates drivers of degeneration"

### Sheet: Dose_selection
Molecule	Vendor + reference	Tested concentrations	Qualitative toxicity assessment	Selected dose
Hydrogen peroxide (H2O2)	Thermo Scientific Chemicals #202465000	0.1, 0.3, 0.6, 3, 30, 100, 300 mM	Retinal organoids show adverse effects (loss of bright epithelium, increased number of dead cells in media) at 0.6 mM but not 0.3 mM, while brain organoids are significantly damaged at 100 mM (reduced MAP2 intensity, axonal fragmentation and increased number of dead cells in media) but not 30 mM.	0.3 mM for retinal organoid; 30mM for cerebral organoids
HGF	R&D #2207-HG/CF	100 ng/ml	No visually detected adverse effects	100 µg/ml
Capmatinib	MCE #HY-13404	0.1, 1, 10 µM	No visually detected adverse effects	10 µM
TPEN	MCE #HY-100202	1, 10, 30 µM	No visually detected adverse effects at 1 µM, loss of bright epithelium at 10, 30 µM	1 µM
ZnCl₂	Sigma #208086	5, 50, 500 µM, 10 mM	No visually detected adverse effects at 5, 50 µM, loss of bright epithelium at 500 µM, massive debris and dead organoids 10 mM	50 µM
BDNF	Peprotech #450-02-100UG	100 ng/ml	No visually detected adverse effects	100 ng/ml
7,8-DHF	MCE #HY-W013372	1, 10, 100 200 µM	No visually detected adverse effects at 1, 10 µM, loss of bright epithelium at 100 µM, disintegration of the organoids at 200 µM	3 µM
ANA-12	MCE #HY-12497	0.5, 5, 15 µM	No visually detected adverse effects	15 µM
DBI (ACBP)	MCE #HY-P72167	100 nM	No visually detected adverse effects	2 µg/ml
Emapunil	MCE #HY-15527	10, 100 nM, 1, 40 µM	No visually detected adverse effects at 10, 100 nM, 1µM, visible precipitation at 40 µM	1 µM
DMCM	MCE #HY-100369A	10, 100 nM, 1, 40 µM	No visually detected adverse effects at 10, 100 nM, 1µM, loss of clear epithelial border at 40 µM	1 µM
BAY-876	MCE #HY-100017	50, 500 nM, 5, 100 µM	No visually detected adverse effects at 50, 500 nM, increase in floating dead cells in media at 5, 100 µM	150 nM
AR-C155858	MCE #HY-13248	0.5, 5, 50 µM	No visually detected adverse effects at 0.5, 5, 50 µM	50 µM
Syrosingopine	MCE #HY-N4115	0.2, 2, 20, 40 µM	No visually detected adverse effects at 0.2, 2 µM, loss of bright epithelium at 20, 40 µM	2 µM
TSH	R&D #8885-TH	100 ng/ml	No visually detected adverse effects	100 ng/ml
ML-109	MCE #HY-114116	0.5, 5, 50, 100 µM	No visually detected adverse effects at 0.5, 5, 50 µM, increase in floating dead cells and visible precipitation at 100 µM	15 µM
ML-224	MCE #HY-12381	0.5, 5, 50, 100 µM	No visually detected adverse effects at 0.5, 5, 50 µM, increase in floating dead cells and visible precipitation at 100 µM	15 µM
S1P	MCE #HY-108496	0.1, 1, 4 µM	No visually detected adverse effects at 0.1, 1µM, loss of clear organoid border at 4 µM	1 µM
SEW2871	MCE #HY-W008947	0.1, 1, 10, 30 µM	No visually detected adverse effects at 0.1, 1, 10 µM, visible precipitation at 30 µM	3 µM
VPC23019	MCE #HY-108490	0.1, 1, 10 µM	No visually detected adverse effects at 0.1, 1 µM, loss of bright epithelium at 10 µM	1µM
Cilostazol	Selleckchem #S1294	1, 10, 100 µM	No visually detected adverse effects	100 µM
TFGβ2	MCE #HY-P70649	10 ng/ml	No visually detected adverse effects	10 ng/ml
SB431542	StemCell #100-1051	1, 10 µM	No visually detected adverse effects	10 µM
VEGF	MCE #HY-P7312	100 ng/ml	No visually detected adverse effects	100 ng/ml
Tivozanib	MCE #HY-10977	10, 100 nM, 1, 20 µM	No visually detected adverse effects at 10, 100 nM, 1 µM, loss of bright epithelium at 20 µM	1 µM
DAPT + Trichostatin-A	Stem cell technologies #72082; MCE #HY-15144	DAPT: 0.5 µM+ TrichoA: 30 nM; DAPT: 5 µM+ TrichoA: 300 nM; DAPT: 10 µM+ TrichoA: 3 µM	No visually detected adverse effects at 0.5 µM/30 nM, loss of bright epithelium for higher doses	DAPT: 0.5 µM+ TSA: 30 nM
SCF	Biolegend #579702	100 ng/ml	No visually detected adverse effects	100 ng/ml
OSM	Biolegend #762804	10, 100 ng/ml	No visually detected adverse effects	100 ng/ml
TNF-α+HB-EGF	Biolegend #575202; Biolegend #785702	10, 100 ng/ml	No visually detected adverse effects at 10ng/ml, darker organoid epithelium at 100ng/ml	TNF-α: 10 ng/ml; HB-EGF: 10 ng/ml
TNF-α, IL-6, IL-17A, OSM, SCF, IL18 (Figure 3)	Biolegend #575202; Biolegend #575702; Biolegend #576002; Biolegend #762802; Biolegend #579702; Biolegend #767002	TNF-α: 10 ng/ml; IL-6: 10 ng/ml; IL-17A; 500 ng/ml; OSM:100 ng/ml; SCF: 100 ng/ml; IL18: 50 ng/ml	No visually detected adverse effects	TNF-α: 10 ng/ml; IL-6: 10 ng/ml; IL-17A; 500 ng/ml; OSM:100 ng/ml; SCF:100 ng/ml; IL18: 50 ng/ml
TNF-α, IL-6, IL-17A, OSM, SCF (Figure 4, 5)	Biolegend #575202; Biolegend #575702; Biolegend #576002; Biolegend #762802; Biolegend #579702	TNF-α: 10 ng/ml; IL-6: 10 ng/ml; IL-17A; 50 ng/ml; OSM:100 ng/ml; SCF: 100 ng/ml	No visually detected adverse effects	TNF-α: 10 ng/ml; IL-6: 10 ng/ml; IL-17A; 50 ng/ml; OSM:100 ng/ml; SCF: 100 ng/ml
IFNα, IFNβ, IFNγ	BioLegend #752802; BioLegend #581302; BioLegend #575302	IFNα: 10 ng/ml; IFNβ: 5 ng/ml; IFNγ: 1 ng/ml	No visually detected adverse effects	IFNα: 10 ng/ml; IFNβ: 5 ng/ml; IFNγ: 1 ng/ml
