## Supplementary Table 4 for "A perturbation atlas of mouse neural organoids resolves macroglial reactivity and nominates drivers of degeneration"

### Sheet: Connection_cytokine_disease
Perturbation	Molecule	Connection to CNS stress and disease (non-exhaustive)
Broad inflammatory environment (IL)	TNF-α	TNF-α is secreted by glia, upregulated in glaucomatous eyes and induces apoptosis in retinal ganglion cells (1, 2). Elevated plasma levels of TNF-α are associated with intermediate age-related macular degeneration (iAMD) and geographic atrophy (GA) (3). TNF-α is secreted in brain microglia upon exposure to Alzheimer’s disease (AD) Aβ aggregates (4).
	IL-6	Intraocular levels of IL-6 are increased in diabetic retinopathy (DR) and diabetic macular edema (DME) (5). IL-6 drives ocular inflammation and blood-retinal barrier breakdown in Autoimmune Uveitis, AMD, and DR (6). Blood levels of pro-inflammatory IL-6 are significantly elevated in patients with both Alzheimer's and Parkinson's diseases (7).
	IL-17A	IL-17A is upregulated in the macula of AMD patients (8). IL-17A drives neuroinflammation and blood-retinal barrier breakdown in AMD, DR, and glaucoma (9). IL-17A is secreted by astrocytes in Multiple Sclerosis (MS) (10).
	OSM	OSM is locally produced by microglia and astrocytes in inflammatory brain lesions (11). Elevated levels of OSM in multiple sclerosis (MS) drive neuroinflammation and blood-brain barrier breakdown (12). OSM provides neuroprotection for rods and cones in rat model of retinal degeneration (13).
	SCF	Elevated intraocular levels of SCF and its receptor c-KIT are found in patients with neovascular age-related macular degeneration (nAMD), diabetic macular edema (DME), and retinal vein occlusion (RVO) (14). SCF protects against light-induced photoreceptor insult in mouse (15). SCF administration prevents from loss of retinal ganglion cells (RGCs) in NMDA-treated mice (16).
	IL-18	IL-18 is secreted by Müller glia in a mouse model of diabetic retinopathy (DR) (17). Serum levels of IL-18 are elevated in dry AMD patients (18).
Test glial reactivity induction	IL-1ꞵ	In diabetic retinopathy, high glucose triggers the upregulation of IL-1β in endothelial cells (19). IL-1β activate microglia and astrocytes in MS, DR, AD, and brain injury (20). IL-1β in combinations with other cytokines (TNF-α) triggers astrocyte reactivity (21, 22).
Bibliography:
1. Tezel, G. (2008). TNF-α signaling in glaucomatous neurodegeneration. Prog. Brain Res. 173, 409–421. https://doi.org/10.1016/s0079-6123(08)01128-x. 2. Cheng, S., Wang, H.-N., Xu, L.-J., Li, F., Miao, Y., Lei, B., Sun, X., and Wang, Z. (2021). Soluble tumor necrosis factor-alpha-induced hyperexcitability contributes to retinal ganglion cell apoptosis by enhancing Nav1.6 in experimental glaucoma.…
