## Supplementary Table 5 for "A perturbation atlas of mouse neural organoids resolves macroglial reactivity and nominates drivers of degeneration"

### Sheet: In_vivo_signature_gene_sets
Signature name	Gene list	Explanation
IFN-responsive astrocytes	Igtp, Gm4951, Iigp1, Irgm1, Tap1, Ifit3, Gbp2, F830016B08Rik, Gbp7, Tap2, Ifi47, B2m, Ifit1, Psmb8, Stat1, H2-T23, Usp18, Ifit3b, Rtp4, Psmb9, Isg15, Lgals3bp, Ifitm3, Cxcl10, Irf1	Top 25 markers by adjusted p-value for Cluster 8 astrocytes (sourced from Hasel et al. (1) Supp. Table 4 ‘41593_2021_905_MOESM6_ESM.xls’)
Alzheimer’s-associated astrocytes	Abca1, Aspg, Chil1, Chl1, Cnn3, Csmd1, Cst3, Ctsb, Enox1, Fos, Fxyd1, Glis3, Gsn, Kcnip4, Osmr, Pdzd2, Plce1, S1pr3, Sbno2, Serpina3n, Slc35f1, Sorbs1, Sparc, Sulf1, Thbs4, Vim	All genes significantly upregulated in Cluster 4 astrocytes versus all other clusters (sourced from Habib et al. (2) Supp. Table 2 '41593_2020_624_MOESM2_ESM')
IFN-response Müller glia	Ifit3, Bst2, B2m, Isg15, Ifit1, Ifit3b, Oasl2, H2-D1, Ifitm3, H2-K1, Psmb8, Irf7, Lgals3bp, Xaf1, Ly6e, Usp18, Gbp2, Rsad2, Psmb10, Ube2l6, Tspo, Ifi27, Psme1, Igtp, Gbp3, Gbp7, H2-T22, Tapbp, Ifi35, Rtp4, H2-T23, Cmpk2, Ddx60, H2-Q4, Shisa5, Stat1, Psme2, Serping1, Ifih1, Eif2ak2, S100a6, Tor3a, Trim30a, Trf, Lgals9, Tap2, Laptm4a, Nmi, Cspg5, Trim12a	Cells annotated as ‘Muller glia’ and ‘Muller glia (Ifn)’ at the annotation level ‘V2’ were subsetted and the signature was defined as the top 50 differentially expressed genes (padj<0.05, by logFC) on annotation level ‘V3’ for the group ‘Muller glia (Ifn)’ (data sourced from Benhar et al. (3), accession code GSE199317, ID ‘ONC-retina’)
Reactive Müller glia	Mt2, Mt1, Gfap, S100a10, S100a6, Far1, Tnfrsf12a, Cd44, Akap12, Cdkn1a, Scg2, Dclk1, Nupr1, Efhd2, Cd24a, Tspan4, Slc14a1, Plat, Id2, Cltb, Nav2, Ifrd1, Sdc4, Tubb6, Lrrc58, Pros1, Osmr, Tagln2, Erbin, Cebpd, S100a16, Prnp, Txnrd1, Crym, S100a11, MSTRG.13342, Htra1, Camk2d, Prss23, Timp1, Srxn1, Rhoj, Adamts5, Cdc14a, Hmgb1, Eif4a1, Slc25a5, Spred1, Scai, Pdlim4	Cells annotated as ‘Muller glia’ and ‘Muller glia (reactive)’ at the annotation level ‘V2’ were subsetted and the signature was defined as the top 50 differentially expressed genes (padj<0.05, by logFC) on annotation level ‘V3’ for the group ‘Muller glia (reactive)’ (data sourced from Benhar et al. (3), accession code GSE199317, ID ‘ONC-retina’)
Upregulated along rod degeneration (rd10 model)	1810037I17Rik, Agrn, Agtpbp1, Ahr, Amer2, Arl6, Atp1a1, Atp9a, Bst2, Btc, Cd47, Cd63, Cebpd, Cerkl, Clu, Cplx3, Dnttip2, E2f6, Edn2, Eif1, Fgf2, Gadd45b, Glo1, Gm16867, Gnb2, Gnb3, Gpr162, H2-D1, H3f3a, Hk1, Ice1, Igsf11, Ikbip, Impg2, Ipo5, Itga4, Junb, Klhl29, Kmt2a, Kremen1, Limch1, Lin7b, Lrrc2, Mak, Mindy2, Mlf1, Myo10, Naa35, Neurl1a, Neurod1, Nrep, Oxct1, Pcolce, Phactr1, Phlpp2, Plcb4, Pl…	All genes in ‘Late upregulated’ k-cluster (sourced from Karademir et al. (4) Table S4 ‘12915_2022_1280_MOESM6_ESM’)
Downregulated along rod degeneration (rd10 model)	0610009B22Rik, A930003A15Rik, A930036K24Rik, AC121870.2, AC149090.1, Ap2a2, Arglu1, Arhgap10, Brd9, Ccdc126, Cnga1, Cngb1, Cplx4, Cspg5, Dmd, Dohh.1, Ebpl, Eno1, Eri3, Faim, Fam133b, Fam161a, Fam3c, Fam53b, Fam57b, Fscn2, Gas6, Gm37376, Gnat1, Gnb1, Gngt1, Grtp1, Guca1a, Guca1b, H3f3b, Hist1h1c, Hk2, Hmgb2, Hspa1a, Hspa1b, Kifap3, Ktn1, March1, Mef2c, Mpped2, mt-Atp6, mt-Co1, mt-Co2, mt-Co3, mt-C…	All genes in ‘Downregulated’ k-cluster (sourced from Karademir et al. (4) Table S4 ‘12915_2022_1280_MOESM6_ESM’)
Bibliography:
1. Hasel, P., Rose, I.V.L., Sadick, J.S., Kim, R.D., and Liddelow, S.A. (2021). Neuroinflammatory astrocyte subtypes in the mouse brain. Nat. Neurosci. 24, 1475–1487. https://doi.org/10.1038/s41593-021-00905-6. 2. Habib, N., McCabe, C., Medina, S., Varshavsky, M., Kitsberg, D., Dvir-Szternfeld, R., Green, G., Dionne, D., Nguyen, L., Marshall, J.L., et al. (2020). Disease-associated astrocytes in …
