## Supplementary Table 6 for "A perturbation atlas of mouse neural organoids resolves macroglial reactivity and nominates drivers of degeneration"

### Sheet: Links_target_pathways_disease
Pathway	Relevance in retinal disease or injury (non-exhaustive)
Cytokine signaling	The combination of TNFa and HBEGF induce glial reactivity and photoreceptor extrusion in human and mouse retinal organoids (1,2) See Table S4
SCF signaling	Elevated intraocular levels of stem cell factor (SCF) and its receptor c-KIT are found in the aqueous humor of patients with neovascular age-related macular degeneration (nAMD), diabetic macular edema (DME), and retinal vein occlusion (RVO) (3) SCF protects against light-induced photoreceptor insult in mouse (4) SCF administration prevents from loss of retinal ganglion cells (RGCs) in NMDA-treate…
HGF signaling	HGF is upregulated in ischemic retina and contributes to retinal vascular leakage and neovascularization (6) HGF and c-Met are upregulated after light-induced retinal injury and modulate aberrant RPE cells migration (7)
S1P signaling	S1PR1 agonist prevents RGCs loss after endothelin-1-induced or ocular hypertensive injury in rats (8,9) Inhibition of the S1P signaling pathway is required for Müller glia to overcome quiescence and reprogram into neurogenic, proliferating progenitor-like cells following NMDA-induced retinal injury in chick (10)
TSH signaling	High serum levels of TSH is a risk factor for the prevalence of Diabetic Retinopathy in patients with Type 2 diabetes (11) Hyperthyroidism is a risk factor for developing AMD (12)
DBI signaling	Müller glia secrete phosphorylated ACBP (DBI) upon KCl-induced excitotoxicity (13) Pharmacological activation of the DBI receptor TSPO attenuates detrimental microglial activation following transient retinal ischemia (14) During retinal inflammation and injury, DBI is upregulated in in Müller glia and activates TSPO signaling in microglia to dampen their pro-inflammatory activation (15)
TGF-β signaling	Conditional knock-out of TGF-β receptors in endothelial cells lead to perturbed vasculature (16,17) TGF-β promotes epithelial-to-mesenchymal transition (EMT) of retinal pigment epithelial (RPE) in proliferative vitreoretinopathy (PVR) and tractional retinal detachment (18) TGF-β regulates the capacity of Müller glia to transdifferentiate into neurons after injury (19,20)
VEGF signaling	VEGF signaling between Müller glia and endothelial cells stimulates retina regeneration and is involved in diabetic retinopathy (DR) and hypoxic injury (21-23) Intraocular overexpression of VEGF disrupts endothelial tight junctions, causing profound blood-retinal barrier breakdown that results in clinically significant macular edema and vision loss (24)
BDNF signaling	BDNF receptor is downregulated in glaucoma, and BDNF can alleviate RGC loss after optic nerve injury (25) BDNF provides robust, potent neuroprotection for degenerating RGCs in experimental glaucoma and optic nerve crush injuries (26)
Glucose/Lactate shuttling	Disrupting GLUT1 (Slc2a1) in RPE causes starvation, triggering severe Müller glia reactivity and rapid photoreceptor cell death, consistent with retinosis pigmentosa (RP) (27,28) Disrupting MCTs cause photoreceptor degeneration (29) GLUT1 upregulation drives excessive glucose levels in early diabetic retinopathy, while its suppression normalizes retinal glucose and prevents vascular complications…
cAMP regulation	Inhibition of cAMP modulator photodiesterase (PDE) enzymes drive photoreceptor degeneration in mice (32,33) Elevated cAMP levels in photoreceptors trigger apoptosis and vision loss in models of retinitis pigmentosa (34) PDE3 inhibition RGC survival upon retinal injury (35)
Zinc regulation	Decreased zinc levels in RPE and increased levels in drusen in AMD (36) Zinc supplementation has been explored to slow down AMD progression (37,38) Zinc levels increase after optic nerve injury and regulate RGC survival (39)
Notch signaling	Notch inhibition is required for Müller glia to overcome quiescence and reprogram into neurons following retinal injury (40,41) NOTCH1 ligands are upregulated in endothelial cells in diabetic retinopathy (42) Notch activation reduces neovascularization lesions in models of wet AMD (43)
Bibliography:
1. Völkner, M., Wagner, F., Steinheuer, L.M., Carido, M., Kurth, T., Yazbeck, A., Schor, J., Wieneke, S., Ebner, L.J.A., Runzer, C.D.T., et al. (2022). HBEGF-TNF induce a complex outer retinal pathology with photoreceptor cell extrusion in human organoids. Nat. Commun. 13, 6183. https://doi.org/10.1038/s41467-022-33848-y. 2. Völkner, M., Wagner, F., Kurth, T., Sykes, A.M., Runzer, C.D.T., Ebner, …
